# Developmental pathways underlying sexual differentiation in a U/V sex chromosome system

**DOI:** 10.1101/2024.02.09.579736

**Authors:** Daniel Liesner, Guillaume Cossard, Min Zheng, Olivier Godfroy, Josué Barrera-Redondo, Fabian B. Haas, Susana M. Coelho

## Abstract

In many multicellular organisms, sexual development is not determined by XX/XY or ZW/ZZ systems but by U/V sex chromosomes. In U/V systems, sex determination occurs in the haploid phase, with U chromosomes in females and V chromosomes in males. Here, we explore several male, female and partially sex-reversed male lines of giant kelp to decipher how U/V sex chromosomes and autosomes initiate male versus female development. We identify a key set of genes on the sex chromosomes involved in triggering sexual development, and characterise autosomal effector genes underlying sexual differentiation. We show that male, but not female, development involves large-scale transcriptome reorganisation with pervasive enrichment in regulatory genes, faster evolutionary rates, and high species specificity of male-biased genes. Our observations imply that a female-like phenotype is the “ground state”, which is complemented by the presence of a U-chromosome, but overridden by a dominant male developmental program in the presence of a V-chromosome.
