## Supplementary material for "Developmental pathways underlying sexual differentiation in a U/V sex chromosome system": Table S1

### Sheet: Table_S1_Seq
Table S1. List of Macrocystis pyrifera strains used and transcriptome assembly statistics.
Data produced for this study
Sample	Reference strain name	Library reference	Type	Raw reads	Expressed genes (TPM > 5th percentile)	accession number
CVe_male WT	Mpyr CVe 30 m	Mpyr_CVe30m_a	RNA-seq	36634862	15685	SRR27842095
CVe_male WT	Mpyr CVe 30 m	Mpyr_CVe30m_b	RNA-seq	33507243	15720	SRR27842094
CVe_male WT	Mpyr CVe 30 m	Mpyr_CVe30m_c	RNA-seq	35579288	15725	SRR27842093
CVe_female WT	Mpyr CVe 13 f	Mpyr_CVe13f_a	RNA-seq	34796654	15632	SRR27842100
CVe_female WT	Mpyr CVe 13 f	Mpyr_CVe13f_b	RNA-seq	32585394	15841	SRR27842099
CVe_female WT	Mpyr CVe 13 f	Mpyr_CVe13f_c	RNA-seq	38187333	16188	SRR27842096
Mpyr_fem1	Mpyr Colch06-6sub1	Mpyr_Colch066sub1_a	RNA-seq	35797067	15391	SRR27842092
Mpyr_fem1	Mpyr Colch06-6sub1	Mpyr_Colch066sub1_b	RNA-seq	31689775	15393	SRR27842091
Mpyr_fem1	Mpyr Colch06-6sub1	Mpyr_Colch066sub1_c	RNA-seq	37865566	15184	SRR27842090
Mpyr_fem2	Mpyr Colch06-6sub2	Mpyr_Colch066sub2_a	RNA-seq	33434220	15667	SRR27842089
Mpyr_fem2	Mpyr Colch06-6sub2	Mpyr_Colch066sub2_b	RNA-seq	34555822	15839	SRR27842098
Mpyr_fem2	Mpyr Colch06-6sub2	Mpyr_Colch066sub2_c	RNA-seq	32851486	15738	SRR27842097
CVe_male WT	Mpyr CVe 30 m	Mpy_m_gDNA	WGS	152958553	n/a	SRR29874211
Mpyr_fem1	Mpyr Colch06-6sub1	Mpy_fem1_gDNA	WGS	136581398	n/a	SRR29874210
Mpyr_fem2	Mpyr Colch06-6sub2	Mpy_fem2_gDNA	WGS	154273971	n/a	SRR29874209
Data produced by Müller et al., 2021
Sample	Reference strain name	Library reference	Type	Raw reads	Expressed genes (TPM > 5th percentile)	accession number
Cur_male WT	Mpyr Cur 6 m	Replicate 1 (170_R1)	RNA-seq	72419789	17531	GSM5033120
Cur_male WT	Mpyr Cur 6 m	Replicate 2 (171_R1)	RNA-seq	116826066	17524	GSM5033121
Cur_female WT	Mpyr Cur 4 f	Replicate 1 (152_R1)	RNA-seq	105283923	17562	GSM5033118
Cur_female WT	Mpyr Cur 4 f	Replicate 2 (172_R1)	RNA-seq	111251894	17939	GSM5033119
Mpyr-13-4	Colch 13-4	Replicate 1 (156_R1)	RNA-seq	59286217	17046	GSM5033122
Mpyr-13-4	Colch 13-4	Replicate 2 (157_R1)	RNA-seq	82173815	17394	GSM5033123
