## Supplementary material for "Developmental pathways underlying sexual differentiation in a U/V sex chromosome system": Table S5

### Sheet: Table_S5_female-restricted
Table S5. Alignment results and gene ontology (GO) enrichment results of female-restricted genes (exclusively expressed in female wild types with significantly higher expression compared to male wild types and variants) of Macrocystis pyrifera gametophytes to reference genomes of Macrocystis pyrifera and Ectocarpus species 7. Shown are top hits for each query protein sequence. Sex chromosomes in …
	Macrocystis pyrifera			Ectocarpus species 7					Gene ontology (GO) term enrichment
Query ID	Subject ID	pident	Location	Subject ID	pident	Location	Predicted protein		Query ID	GO.ID	GO.Term	Annotated	Significant	Expected	classicFisher
g11433.p1	8780936	70.9	contig_39	Ec-27_001430.1	36.56	chromosome_27	expressed unknown protein		g14362.p2	GO:0000166	nucleotide binding	2130	6	3.22	8.2e-12
g12539.p1	5042072	69.4	scaffold_2	Ec-08_001760.2	27.71	chromosome_02	hypothetical protein		g14362.p2	GO:0003674	molecular_function	6573	9	9.93	0.0114
g14362.p2	8867175	99.2	scaffold_2	Ec-13_001240.1	83.61	chromosome_13	Phosphatidylinositol-4-phosphate 5-kinase		g14952.p1	GO:0003674	molecular_function	6573	9	9.93	0.0114
g14485.p1	9798683	42.4	scaffold_2	Ec-00_000360.1	43.1	chromosome_00	expressed unknown protein		g14952.p1	GO:0003676	nucleic acid binding	667	2	1.01	0.0158
g14952.p1	9379936	94	scaffold_2	Ec-13_001300.3	54.68	chromosome_13	Zinc finger, CCCH-type		g14952.p1	GO:0003677	DNA binding	47	1	0.07	0.0014
g14981.p1	8869149	50	scaffold_2	Ec-19_005080.1	55.46	chromosome_19	Ribonuclease H-like domain		g17237.p1	GO:0000166	nucleotide binding	2130	6	3.22	8.2e-12
g17131.p1	9331726	48.3	scaffold_2	n/a	n/a	n/a	n/a		g17237.p1	GO:0003674	molecular_function	6573	9	9.93	0.0114
g17237.p1	n/a	n/a	n/a	n/a	n/a	n/a	n/a		g30790.p1	GO:0000166	nucleotide binding	2130	6	3.22	8.2e-12
g18413.p1	5035809	26.8	scaffold_2	Ec-11_003980.1	35.9	chromosome_11	hypothetical protein		g30790.p1	GO:0003674	molecular_function	6573	9	9.93	0.0114
g21121.p1	9813124	89.9	scaffold_2	Ec-17_000360.1	42.59	chromosome_17	DNA helicase, UvrD-like, C-terminal		g31136.p1	GO:0003674	molecular_function	6573	9	9.93	0.0114
g30087.p1	9622360	35.5	scaffold_2	Ec-13_000300.3	64.38	chromosome_13	Protein of unknown function DUF583		g31136.p1	GO:0003676	nucleic acid binding	667	2	1.01	0.0158
g30790.p1	1152923	100	scaffold_2	Ec-13_000510.1	90.54	chromosome_13	eukaryotic translation initiation factor 2B		g35526.p1	GO:0003674	molecular_function	6573	9	9.93	0.0114
g31136.p1	8876987	81	scaffold_2	Ec-25_000800.1	67.5	chromosome_25	Hypothetical leucine rich repeat protein		g35582.p1	GO:0000166	nucleotide binding	2130	6	3.22	8.2e-12
g33022.p1	n/a	n/a	n/a	Ec-18_003210.1	31.64	chromosome_18	TRP-like family		g35582.p1	GO:0003674	molecular_function	6573	9	9.93	0.0114
g33225.p1	9384862	99.3	scaffold_2	Ec-sdr_f_000170.1	62.09	female_SDR	Conserved hypothetical protein		g50892.p2	GO:0000166	nucleotide binding	2130	6	3.22	8.2e-12
g35526.p1	8867009	100	scaffold_2	Ec-13_002090.2	92.59	chromosome_13	Conserved hypothetical protein		g50892.p2	GO:0003674	molecular_function	6573	9	9.93	0.0114
g35582.p1	5035876	100	scaffold_2	Ec-sdr_f_000010.1	89.66	female_SDR	STE20 protein kinase		g64298.p1	GO:0000166	nucleotide binding	2130	6	3.22	8.2e-12
g37410.p1	482049	97.7	scaffold_21	Ec-25_002980.1	31.94	chromosome_25	S-adenosyl-L-methionine-dependent methyltransferase		g64298.p1	GO:0003674	molecular_function	6573	9	9.93	0.0114
g50892.p2	9376523	94.7	scaffold_24	Ec-11_002430.1	30.69	chromosome_11	Protein kinase
g64298.p1	1152933	100	scaffold_4	Ec-13_000640.1	82.08	chromosome_13	GrpE nucleotide exchange factor
g66533.p1	n/a	n/a	n/a	Ec-13_002190.1	58.43	chromosome_13	hypothetical protein
g7354.p1	5065871	54.2	scaffold_6	Ec-05_003560.1	45.45	chromosome_05	conserved unknown protein
g80273.p1	1125854	41	scaffold_7	Ec-08_005880.2	40.18	chromosome_08	hypothetical protein
g9510.p1	505752	98	scaffold_9	Ec-13_001410.1	75	chromosome_13	WD40/YVTN repeat-like-containing domain
